# Saturation-seq integrates single-cell saturation genome editing and RNA-seq to quantify *NFE2L2* (NRF2) variant effects

**DOI:** 10.64898/2026.06.30.735631

**Authors:** Magdalena E. Strauss, Andrew J. Waters, Holly Roberston, Timothy Brendler-Spaeth, Aleksander Gontarczyk, Prashant Gupta, Shikha Kataria, Daniel Gitterman, Tumisang Ntereke, Leah Wells, Jamie Billington, Andrew Bassett, Sarah Cooper, David J. Adams

**Affiliations:** European Bioinformatics Institute, Hinxton, Cambridgeshire, CB10 1SD, UK; Department of Mathematics and Statistics, University of Exeter, Exeter, EX4 4QF, UK; Wellcome Sanger Institute, Hinxton, Cambridgeshire, CB10 1SA, UK; Open Targets, Wellcome Genome Campus, Hinxton, Cambridge, CB10 1SA, UK

## Abstract

Interpreting the functional consequences of variants remains one of the central unsolved problems in genomics and clinical genetics. Compounding this, most existing approaches rely on reductive, one-dimensional proxies such as cell growth to score variant effects, which can be a poor substitute for the rich, multidimensional phenotyping that is ultimately needed to understand how variants alter biology. This is especially true for variants known to act through gain-of-function/neomorphic mechanisms. We developed Saturation-seq, a high-throughput platform that combines saturation genome editing with single-cell DNA and RNA profiling to systematically map variant effects. Using CRISPR-based editing in a barcoded haploid cell line, we install hundreds of variants directly into endogenous genomic loci, testing them in multiplex and preserving the native coding and regulatory context. Single-cell amplicon and transcriptome sequencing enables direct linkage of each genomic edit to its transcriptional impact. We apply Saturation-seq to comprehensively characterize 230 variants in the recurrently mutated N-terminal region of *NFE2L2* (NRF2), a master regulator of oxidative stress and an oncogene mutated in lung cancer. We define variant function with ‘disruption scores’ computed from misregulation of known NRF2 targets in single-cell transcriptomes; scores separate pathogenic/benign truthset variants with >90% accuracy and enabled interpretation of TCGA and TRACERx patient tumor data, as well as a rare *NFE2L2* germline variant linked to a developmental syndrome. Thus, we establish a broadly applicable high-resolution single-cell variant-to-function platform with a rich phenotypic readout.
