## Supplementary Table 3 for "Saturation-seq integrates single-cell saturation genome editing and RNA-seq to quantify *NFE2L2* (NRF2) variant effects"

### Sheet: Sheet1
Supplementary Table 3: Oligonucleotide sequences used in the study
Oligonucleotide Section/Name	sequence	description
Cloning primers (Gibson arms in red)
Ultramer NeoUTR3 (for PCR template)	CTTGTCTCGCTCCGGGGAACGCTCGGAAACTCCCGGCCGCCGCCACCCGCGTCTGTTCTGTTACACAAGGGAAGAAAAGCCGCTGCCGCACTCCGAGTGT	Cloning of barcode construct
Cell_barcode_Fwd	cgggcctttcgacctgcatccatctagatcCTTGTCTCGCTCCGGGGAACG	Barcode fragment cloning
Cell_barcode_Rev	gatggttgtccacggtgccctccatgtacagcttcatgtgcatgttctccttaatcagctcgctcatggtaagcttcagctgcNNNNNNNNNNNNACACTCGGAGTGCGGCAG
DLG_Targeton_PlasmidLin_Rev	GAAAAACAGAAAAAACTTGAAAAGGAAAGACAAGAAC	Linearization PCR to amplify homology arms and plasmid backbone, excluding wild-type target region
DLG_Targeton_PlasmidLin_Fwd	CTATGTTTAAGACAAAAAAAGGAAGGAGAGAG
ETGE_Targeton_PlasmidLin_Rev	CAGTTCTTGGGAAAGTTATGGCAGGTTTAAGG	Linearization PCR to amplify homology arms and plasmid backbone, excluding wild-type target region
ETGE_Targeton_PlasmidLin_Fwd	TTTCTCTTGCTCCTTTTGGAGTTGTTCTTGT
DLG_Library_Fwd	GTCTTTCCTTTTCAAGTTTTTTCTGTTTTTCCAGCTCATACT	Amplifying oligo pool for cloning in to pMin minimal fragment
DLG_Library_Rev	CTCTCCTTCCTTTTTTTGTCTTAAACATAGGACATGGATTTGA
ETGE_Library_Fwd	TTAAACCTGCCATAACTTTCCCAAGAACTGAGTACTCTGTACCT	Amplifying oligo pool for cloning in to pMin minimal fragment
EGTE_Library_Rev	CAAGAACAACTCCAAAAGGAGCAAGAGAAAGCCTTTTTCGC
hr_frag_f	GCGGCCGCCGTCAGGTGG	Amplifying minimal region of pMin for cloning of wild-type NFE2L2 region
hr_frag_r	CCTGCAGGACATGTGAGCAAAAGGCCA
guide_seq_f	TGGACTATCATATGCTTACCGT	Sanger sequencing of sgRNA clones
guide_seq_r	TTTGTCTGCAGAATTGGCGC
Clonal Line Site Directed Mutagenesis (SDM) Template Generation
SDM_D29>*_F	TATATAGCTTGGAGTAAGTCGAGAAG	Back to back SDM primers used to generate D29* HDR clonal line template
SDM_D29>*_R	TCTTGCCTCCAAAGTATG
SDM_G31>R_F	TATAGATCTTCGAGTAAGTCGAGAAG	Back to back SDM primers used to generate G31R HDR clonal line template
SDM_G31>R_R	TCTTGCCTCCAAAGTATG
SDM_T80>K_F	GATGAAGAGAAAGGTGAATTTCTC	Back to back SDM primers used to generate T80K HDR clonal line template
SDM_T80>K_R	GATGAAGAGAGAGGTGAATTTCTC
SDM_E79>Q_F	ACTAGATGAACAGACAGGTGAATTTC	Back to back SDM primers used to generate E79Q HDR clonal line template
SDM_E79>Q_R	TGTAACTGAGCGAAAAAGG
SDM_DLG>DEL_F	GTAAGTCGAGAAGTATTTG	Back to back SDM primers used to generate DLG deletion HDR clonal line template
SDM_DLG>DEL_R	TATATCTTGCCTCCAAAG
neh2_gdamp_f	TGCTGAGCAAAGTTTAAAGAAAACT	Amplification of genomic DNA region edited in clonal line generation
neh2_gdamp_r	CTTCGTTTATTGCCCAGCTGG
neh2_seq_f	TGGATGGCTATGTGTTTGTAGGT	Sanger sequencing of edited genomic DNA, first enriched using neh2_gdamp_f/r in a primary PCR
neh2_seq_r	AGCTTCAGTTGCTCATCGTAGA
neh2_hdr_min_f	GATTACAGGCACGTACCACCA	Sanger sequencing of SDM generated E.coli clones
neh2_hdr_min_r	TCTGATTTGGGAATGTGGGCA
clonal_line_HDR_F	TTTTGCTCACATGTCCTGCAGGCAGGTTCAAGCCGATTCTCCT	Amplifying wild-type NFE2L2 regions, including exon2 and flanking HDR homology arms
clonal_line_HDR_R	GAAAAGTGCCACCTGACGGCGGCCGCCCAAAAGCTGCATGCAGTCAT
hdr_seq_f	GCCTTTTTACGGTTCCTGGC	Sanger sequencing of clonal line HDR fragment Gibson Assembly product
hdr_seq_r	AAACAAATAGGGGTTCCGCG
Guide oligos for annealing
neh2_sgRNA_DLG_f	CACCGTGGAGGCAAGATATAGATCT	sgRNA complementary oligos for annealing, phosphorylation and ligation into BbsI digested pMin
neh2_sgRNA_DLG_r	AAACAGATCTATATCTTGCCTCCAC
neh2_sgRNA_ETGE_f	CACCGTTACAACTAGATGAAGAGAC	sgRNA complementary oligos for annealing, phosphorylation and ligation into BbsI digested pMin
neh2_sgRNA_ETGE_r	AAACGTCTCTTCATCTAGTTGTAAC
Synthesised sequences for HDR targeting vectors
DLG library_5' Homology Arm	CTCTGTACCTGGGAGTAGTTGGCAGATCCACTGGTTTCTGACTGGATGTGCTGGGCTGGCTGAATTGGGAGAAATTCACCTGTCTCTTCATCTAGTTGTAACTGAGCGAAAAAGGCTTTCTCTTGCTCCTTTTGGAGTTGTTCTTGTCTTTCCTTTTCAAGTTTT	Chemically synthesized fragments of GRCh38 sequence to construct HDR templates
DLG library_target_region	TTCTGTTTTTCCAGCTCATACTCTTTCCGTCGCTGACTGAAGTCAAATACTTCTCGACTTACTCCAAGATCTATATCTTGCCTCCAAAGTATGTCAATCAAATCCATGTCCTATGTTTAA
DLG library_3' Homology Arm	GACAAAAAAAGGAAGGAGAGAGCTCATGTTTTTTAAATGACAGATACCACATAAATTAATTCACATTATGCCACTGTTGATGGTGGGAAGTGGGGAGATTACAAATACAATCTAAATGAGAACACAGATCCAATGTTCTAGAAGAGCACAGTTAATTCCATTCAATGAATCTATTCATTAAAGACAACAAACAACCTACAAACACATAGCCATCCATTCTAATCACTTGGATCATTAATGATAGGGTGATGGTAGAGGTCACTAAAGGGCAAAGTCACAAATGGTTTGAATGAGAAGAAATCCCACCCTTGTTTAATGGAATATAGAAATTAGAGCAAGCACTCTAAGCCACTGGCTTATATAAGAGAAGTGGGGTCTGGAAAACATTACTGAATACAT…
ETGE library_5' Homology Arm	TAGAATAGATTGTTATTTTATAGTTATGATGGAGTTTTTCTATTAACCAGGTTATTTTATACCTCACCTCATTGTCATCTACAAACGGGAATGTCTGCGCCAAAAGCTGCATGCAGTCATCAAAGTACAAAGCATCTGATTTGGGAATGTGGGCAACCTGATAAAAGGGAATGACACAAAGGAAAACAAAAATGGTTAAATATTCCATTGCCAAGCTAAATATTCAATAATTGATGTTCATAAAATATTTATAATCAAGTTAAGTAAATATTTATCTTATTTCAGAGATCACTTTGATGCACAATTTGAACTAGACCACATGGGTTCAGATCTTAGCTCCTCCAATTTTCTGAGTGATCTGGGCAAATTATTTAACCTTTGTGAGCTTCAGTTGCTCAT…
ETGE library_target_region	CCAAGAACTGAGTACTCTGTACCTGGGAGTAGTTGGCAGATCCACTGGTTTCTGACTGGATGTGCTGGGCTGGCTGAATTGGGAGAAATTCACCTGTCTCTTCATCTAGTTGTAACTGAGCGAAAAAGGCTTTCTCTTGC
ETGE library_3' Homology Arm	TCCTTTTGGAGTTGTTCTTGTCTTTCCTTTTCAAGTTTTTTCTGTTTTTCCAGCTCATACTCTTTCCGTCGCTGACTGAAGTCAAATACTTCTCGACTTACTCCAAGATCTATATCTTGCCTCCAAAGTATGTCAATCAAATCCATGTCCTATGTTTAAGACAAAAAAAGGAAGGAGAGAGCTCATGTTTTTTAAATGACAGATACCACATAAATTAA
Primers for amplicon generation for Miseq (adaptor sequences for index primer binding in blue)
Cell_Barcode_Library_Amplicon_F	ACACTCTTTCCCTACACGACGCTCTTCCGATCTacgtctgccgcgctgttctcc	Barcode region amplification + Illumina adapters
Cell_Barcode_Library_Amplicon_R	TCGGCATTCCTGCTGAACCGCTCTTCCGATCTccacggtgccctccatgtacagc
gdamp_F (for first round PCR from gDNA)	GCCAGTGGCTTAGAGTGCTT	Amplification of edited gDNA to enrich for the edited region (and avoid plasmid HDR template)
gdamp_R (for first round PCR from gDNA)	TGCTGTCCATGTTTCTGGCT
DLG_HDR_Library _Amplicon_F	ACACTCTTTCCCTACACGACGCTCTTCCGATCTTTAAACATAGGACATGGATTTGA	Edited locus amplification + Illumina adapters
DLG_HDR_Library _Amplicon_R	TCGGCATTCCTGCTGAACCGCTCTTCCGATCTTTCTGTTTTTCCAGCTCATACT
ETGE_HDR_Library _Amplicon_F	ACACTCTTTCCCTACACGACGCTCTTCCGATCTGCAAGAGAAAGCCTTTTTCGC	Edited locus amplification + Illumina adapters
ETGE_HDR_Library _Amplicon_R	TCGGCATTCCTGCTGAACCGCTCTTCCGATCTCCAAGAACTGAGTACTCTGTACCT
Misison Bio primers
Mission_Bio_BFP_BC_F	ggcattctgcacgcttcaaaag	Propriatary Mission Bio Tapestri primers for barcode amplicon sequencing
Mission_Bio_BFP_BC_R	agtagccaggatgtcgaagg
Mission_Bio_NRF2_F	GCCATAACTTTCCCAAGAACTGAG	Propriatary Mission Bio Tapestri primers for edited region amplicon sequencing
Mission_Bio_NRF2_R	ACCATCAACAGTGGCATAATGTG
10x Primers
BFP_RT Ultamer	AAGCAGTGGTATCAACGCAGAGTACcttaatcagctcgctcatgg	Spiked in RT primer for barcode RT reaction
BFP_BC_nested_A9_F	AATGATACGGCGACCACCGAGATCTACACAGGCTTGAAAACACTCTTTCCCTACACGACGCTCTTCCGATCT	Barcode nested PCR amplification of SPRI fractions
BFP_BC_nested_A9_R	CAAGCAGAAGACGGCATACGAGATCATTATGACTGTCTCGTGGGCTCGGAGATGTGTATAAGAGACAGcgctcatggtaagcttcagc
BFP_BC_nested_A10_F	AATGATACGGCGACCACCGAGATCTACACTTGTCGTCTCACACTCTTTCCCTACACGACGCTCTTCCGATCT
BFP_BC_nested_A10_R	CAAGCAGAAGACGGCATACGAGATCTCTGATGAAGTCTCGTGGGCTCGGAGATGTGTATAAGAGACAGcgctcatggtaagcttcagc
BFP_BC_nested_A11_F	AATGATACGGCGACCACCGAGATCTACACCAGCGAAATTACACTCTTTCCCTACACGACGCTCTTCCGATCT
BFP_BC_nested_A11_R	CAAGCAGAAGACGGCATACGAGATTTCGCGCTTCGTCTCGTGGGCTCGGAGATGTGTATAAGAGACAGcgctcatggtaagcttcagc
BFP_BC_nested_A12_F	AATGATACGGCGACCACCGAGATCTACACGCTACAGAATACACTCTTTCCCTACACGACGCTCTTCCGATCT
BFP_BC_nested_A12_R	CAAGCAGAAGACGGCATACGAGATTTCGGCGGATGTCTCGTGGGCTCGGAGATGTGTATAAGAGACAGcgctcatggtaagcttcagc
